# Platelet Molecular Maturation Links Platelet Aging and the Platelet Storage Lesion

**DOI:** 10.64898/2026.02.03.703379

**Authors:** Cedric M.V. Bainton, Yale Santos, Fahima Mayer, Alexander Fields, Karl Zoghbi, Nasima Mayer, Danielle Williamson, Greg Chinn, Katelin C. Rahn, Javonn M. Musgrove, Kimberly A. Thomas, Jeff Sall, Susan M. Shea, Lucy Z. Kornblith, Roland J. Bainton

## Abstract

Human platelets change over their 7–10 day lifespan, yet the molecular mechanisms underlying platelet aging remain poorly defined. Using two independent RNA sequencing datasets of fluorescence-activated cell sorted young and old human platelets, we developed a unified transcriptomic model to characterize RNA metabolism across the platelet lifespan, which we termed platelet molecular maturation. This was applied to RNA sequencing data from room-temperature stored platelets (up to 7 days) and cold-stored platelets (7, 14, or 21 days). We identified highly concordant aging signatures, including 6,015 shared expressed genes and 2,008 shared differentially expressed genes (DEGs) with strongly correlated fold changes, demonstrating a conserved platelet aging program. Nucleotide-level analyses revealed preferential 3′-directed degradation among downregulated transcripts during endogenous platelet aging and room-temperature storage, supporting an organized RNA decay process that was correlated with platelet function changes. Room-temperature storage recapitulated platelet molecular maturation, showing concordance with aging-related gene expression changes and enrichment of downregulated gene sets. In contrast, cold-storage significantly attenuated platelet molecular maturation and 3′-directed degradation. A total of 669 genes were consistently differentially expressed between room-temperature and cold-stored platelets, while no DEGs were detected during cold-storage, indicating transcriptional stability. Platelet transcript stability in cold-storage correlated with preserved platelet hemostatic function. These findings establish platelet molecular maturation as a conserved, functionally relevant model linking endogenous platelet aging to platelet storage lesions and providing mechanistic insight into preserved platelet hemostatic function in cold-storage. This atlas of platelet RNA metabolism supports biomarker discovery and strategies to improve storage.

**KEY POINTS:**

- By integrating multiple high-quality RNA sequencing datasets with novel analytic approaches tailored to the biology of anucleate platelets, we show that platelet aging is not a passive process of transcript decay, but follows a structured and reproducible molecular trajectory both endogenously and in storage, which we term platelet molecular maturation.
- Storage temperature emerged as a dominant modifier of this trajectory, with cold-storage markedly slowing RNA metabolic kinetics and preserving transcripts associated with younger, more hemostatically competent platelets.
- Together, these findings provide mechanistic insight into the platelet storage lesion and identify transcriptomic features that may serve as biomarkers or therapeutic targets to extend platelet shelf life.
