## Supplemental Sheet 1 for "Platelet Molecular Maturation Links Platelet Aging and the Platelet Storage Lesion"

### Sheet: GO for Top 200 PC1
GO biological process	All Genes in Process	Overlapping Process Genes in PC1 Top 200	Expected Overlap	Enrichment over Expected	FDR Corrected p
macromolecule metabolic process	5404	88	53.57	1.64	0.00317
biological regulation	12219	154	121.12	1.27	0.00498
cellular component organization or biogenesis	5931	91	58.79	1.55	0.005
regulation of cellular process	11417	147	113.17	1.3	0.00597
intracellular transport	1200	31	11.9	2.61	0.00688
regulation of macromolecule metabolic process	5709	88	56.59	1.56	0.00689
regulation of metabolic process	6273	93	62.18	1.5	0.00809
regulation of primary metabolic process	5174	81	51.29	1.58	0.00837
positive regulation of mRNA metabolic process	128	9	1.27	7.09	0.00879
regulation of biological process	11815	149	117.12	1.27	0.00937
regulation of nucleobase-containing compound metabolic process	3961	66	39.26	1.68	0.0109
nucleic acid metabolic process	2178	43	21.59	1.99	0.0118
cellular component organization	5717	86	56.67	1.52	0.0126
metabolic process	7642	106	75.75	1.4	0.0164
establishment of localization in cell	1651	34	16.37	2.08	0.0328
nuclear-transcribed mRNA poly(A) tail shortening	20	4	0.2	20.18	0.033
primary metabolic process	6778	96	67.19	1.43	0.0331
immune response	1741	3	17.26	0.17	0.0337
protein localization to chromatin	39	5	0.39	12.93	0.0348
cellular process	15563	178	154.27	1.15	0.0382
biological_process	17724	194	175.69	1.1	0.0389
Unclassified	2856	10	28.31	0.35	0.0407
miRNA metabolic process	23	4	0.23	17.54	0.0461
Mean	5702.74	76.5217
Median	5404	86

### Sheet: GO for Bottom 200 PC1
GO biological process	All Genes in Process	Overlapping Process Genes in PC1 Bottom 200	Expected Overlap	Enrichment over Expected	FDR Corrected p
endocytosis	508	26	4.91	5.29	6.35e-08
import into cell	701	27	6.78	3.98	4.8e-06
vesicle-mediated transport	1311	38	12.68	3	7.1e-06
actin cytoskeleton organization	543	23	5.25	4.38	1.18e-05
positive regulation of biological process	6113	98	59.11	1.66	2.21e-05
positive regulation of cellular process	5813	94	56.21	1.67	2.98e-05
actin filament-based process	617	23	5.97	3.86	7.25e-05
actin filament organization	277	15	2.68	5.6	0.000162
regulation of body fluid levels	366	17	3.54	4.8	0.00018
regulation of biological process	11815	150	114.25	1.31	0.000211
intracellular signal transduction	1778	41	17.19	2.38	0.000212
cellular response to growth factor stimulus	478	19	4.62	4.11	0.000267
enzyme-linked receptor protein signaling pathway	636	22	6.15	3.58	0.000288
regulation of actin filament organization	269	14	2.6	5.38	0.000358
regulation of actin cytoskeleton organization	352	16	3.4	4.7	0.00037
cellular response to endogenous stimulus	936	27	9.05	2.98	0.00038
regulation of cellular component organization	2486	50	24.04	2.08	0.000405
response to growth factor	509	19	4.92	3.86	0.000462
platelet activation	102	9	0.99	9.13	0.000507
intracellular signaling cassette	847	25	8.19	3.05	0.000528
regulation of platelet activation	55	7	0.53	13.16	0.000687
cell surface receptor protein tyrosine kinase signaling pathway	432	17	4.18	4.07	0.000747
regulation of cellular process	11417	144	110.4	1.3	0.000806
transport	3722	64	35.99	1.78	0.000941
regulation of actin filament-based process	396	16	3.83	4.18	0.000979
response to endogenous stimulus	1205	30	11.65	2.57	0.00098
response to stress	3539	62	34.22	1.81	0.001
viral process	266	13	2.57	5.05	0.00105
establishment of localization	4006	67	38.74	1.73	0.00105
biological process involved in interspecies interaction between organisms	1616	36	15.63	2.3	0.00108
growth hormone receptor signaling pathway via JAK-STAT	11	4	0.11	37.61	0.00123
regulation of homotypic cell-cell adhesion	41	6	0.4	15.13	0.00123
localization	4549	73	43.99	1.66	0.00123
biological regulation	12219	150	118.15	1.27	0.00123
response to peptide	857	24	8.29	2.9	0.00127
regulation of cell adhesion	801	23	7.75	2.97	0.0013
hemostasis	195	11	1.89	5.83	0.00134
positive regulation of protein metabolic process	817	23	7.9	2.91	0.00176
cell activation	765	22	7.4	2.97	0.002
response to cytokine	840	23	8.12	2.83	0.00245
regulation of cellular component biogenesis	1025	26	9.91	2.62	0.00245
platelet aggregation	48	6	0.46	12.93	0.00246
regulation of vesicle-mediated transport	550	18	5.32	3.38	0.0025
regulation of intracellular signal transduction	2005	40	19.39	2.06	0.00319
regulation of cell-cell adhesion	508	17	4.91	3.46	0.00324
regulation of platelet aggregation	31	5	0.3	16.68	0.00359
immune system process	2409	45	23.29	1.93	0.00363
negative regulation of biological process	5248	79	50.75	1.56	0.00376
regulation of protein metabolic process	1512	33	14.62	2.26	0.00383
protein modification process	1739	36	16.82	2.14	0.00409
positive regulation of phosphorylation	272	12	2.63	4.56	0.00417
regulation of actin polymerization or depolymerization	149	9	1.44	6.25	0.00419
negative regulation of cellular process	5027	76	48.61	1.56	0.00419
blood coagulation	189	10	1.83	5.47	0.0044
cell surface receptor signaling pathway	2124	41	20.54	2	0.00455
regulation of actin filament length	152	9	1.47	6.12	0.00457
coagulation	191	10	1.85	5.41	0.00464
regulation of localization	2010	39	19.44	2.01	0.00529
positive regulation of phosphate metabolic process	334	13	3.23	4.03	0.00567
regulation of cytoskeleton organization	543	17	5.25	3.24	0.00569
wound healing	334	13	3.23	4.03	0.00576
positive regulation of phosphorus metabolic process	334	13	3.23	4.03	0.00585
protein metabolic process	3342	56	32.32	1.73	0.00607
regulation of supramolecular fiber organization	397	14	3.84	3.65	0.00779
negative regulation of cell adhesion	297	12	2.87	4.18	0.0079
cellular response to cytokine stimulus	744	20	7.19	2.78	0.00835
regulation of actin filament polymerization	129	8	1.25	6.41	0.00837
homotypic cell-cell adhesion	65	6	0.63	9.55	0.00849
contractile actin filament bundle assembly	21	4	0.2	19.7	0.00945
stress fiber assembly	21	4	0.2	19.7	0.00958
regulation of endocytosis	308	12	2.98	4.03	0.0101
growth hormone receptor signaling pathway	22	4	0.21	18.8	0.0111
positive regulation of supramolecular fiber organization	177	9	1.71	5.26	0.0118
small GTPase-mediated signal transduction	267	11	2.58	4.26	0.0122
positive regulation of macromolecule metabolic process	3138	52	30.34	1.71	0.0124
cellular response to growth hormone stimulus	23	4	0.22	17.99	0.0125
receptor metabolic process	44	5	0.43	11.75	0.0125
macromolecule modification	1926	37	18.62	1.99	0.0125
regulation of MAPK cascade	654	18	6.32	2.85	0.013
regulation of metabolic process	6273	87	60.66	1.43	0.0137
lamellipodium organization	46	5	0.44	11.24	0.0141
receptor recycling	24	4	0.23	17.24	0.0142
viral life cycle	184	9	1.78	5.06	0.0142
regulation of response to stimulus	4107	63	39.71	1.59	0.0142
supramolecular fiber organization	609	17	5.89	2.89	0.0156
neurotrophin production	2	2	0.02	> 100	0.0157
nerve growth factor production	2	2	0.02	> 100	0.0158
defense response	1515	31	14.65	2.12	0.0158
positive regulation of cytoskeleton organization	188	9	1.82	4.95	0.016
regulation of catabolic process	1034	24	10	2.4	0.0162
response to interleukin-2	10	3	0.1	31.03	0.0166
regulation of biological quality	3003	50	29.04	1.72	0.0167
intracellular protein transport	559	16	5.41	2.96	0.0181
positive regulation of intracellular signal transduction	1135	25	10.97	2.28	0.0183
positive regulation of metabolic process	3458	55	33.44	1.64	0.0186
positive regulation of catalytic activity	340	12	3.29	3.65	0.0191
response to interleukin-15	11	3	0.11	28.2	0.021
negative regulation of platelet aggregation	11	3	0.11	28.2	0.0212
regulation of phosphorylation	458	14	4.43	3.16	0.0233
positive regulation of protein phosphorylation	249	10	2.41	4.15	0.0241
regulation of macromolecule metabolic process	5709	80	55.2	1.45	0.0244
negative regulation of cell-cell adhesion	204	9	1.97	4.56	0.025
phagocytosis	163	8	1.58	5.08	0.0271
negative regulation of protein localization to plasma membrane	30	4	0.29	13.79	0.0272
regulation of anatomical structure morphogenesis	838	20	8.1	2.47	0.0273
regulation of cell activation	649	17	6.28	2.71	0.0274
membrane organization	775	19	7.49	2.54	0.0275
regulation of signal transduction	3101	50	29.99	1.67	0.0276
establishment of protein localization	1318	27	12.74	2.12	0.028
regulation of signaling	3541	55	34.24	1.61	0.0285
regulation of cell communication	3546	55	34.29	1.6	0.0288
negative regulation of protein localization to cell periphery	32	4	0.31	12.93	0.0312
cellular response to hormone stimulus	537	15	5.19	2.89	0.0314
negative regulation of ERBB signaling pathway	32	4	0.31	12.93	0.0315
regulation of transport	1599	31	15.46	2	0.0315
positive regulation of response to stimulus	2296	40	22.2	1.8	0.0315
regulation of developmental process	2457	42	23.76	1.77	0.0317
regulation of catalytic activity	600	16	5.8	2.76	0.0318
male sex differentiation	171	8	1.65	4.84	0.0331
response to hormone	797	19	7.71	2.47	0.0331
positive regulation of erythrocyte differentiation	33	4	0.32	12.54	0.0333
regulation of phosphorus metabolic process	605	16	5.85	2.73	0.0334
actin polymerization or depolymerization	60	5	0.58	8.62	0.0335
regulation of organelle organization	1179	25	11.4	2.19	0.0335
regulation of phosphate metabolic process	604	16	5.84	2.74	0.0336
monocyte homeostasis	3	2	0.03	68.94	0.0337
serotonin secretion by platelet	3	2	0.03	68.94	0.034
negative regulation of homotypic cell-cell adhesion	14	3	0.14	22.16	0.0347
regulation of cytokine production	802	19	7.76	2.45	0.0347
virion assembly	34	4	0.33	12.17	0.0357
regulation of interleukin-10 production	62	5	0.6	8.34	0.0376
positive regulation of myeloid leukocyte cytokine production involved in immune response	35	4	0.34	11.82	0.0394
response to stimulus	8280	105	80.06	1.31	0.0395
hepatocyte apoptotic process	15	3	0.15	20.68	0.0411
response to growth hormone	36	4	0.35	11.49	0.043
cellular response to environmental stimulus	332	11	3.21	3.43	0.0436
cellular response to abiotic stimulus	332	11	3.21	3.43	0.0439
positive regulation of protein kinase activity	139	7	1.34	5.21	0.0441
regulation of cellular localization	1019	22	9.85	2.23	0.0441
signal transduction	4942	70	47.79	1.46	0.0448
lamellipodium assembly	37	4	0.36	11.18	0.0459
positive regulation of cell activation	392	12	3.79	3.17	0.0474
positive regulation of cell-cell adhesion	337	11	3.26	3.38	0.0477
regulation of reactive oxygen species metabolic process	142	7	1.37	5.1	0.0481
response to wounding	451	13	4.36	2.98	0.0482
Mean	1338.04	25.9517
Median	508	16
